# Kinesin Autoinhibition Requires Elbow Phosphorylation

**DOI:** 10.1101/2024.10.07.616984

**Authors:** Guanghan Chen, Zhengyang Guo, Zhiwen Zhu, Shanshan Xie, Tianhua Zhou, Guangshuo Ou

**Affiliations:** Tsinghua-Peking Center for Life Sciences, Tsinghua University; Beijing, China; Beijing Frontier Research Center for Biological Structure, Tsinghua University; Beijing, China; McGovern Institute for Brain Research, Tsinghua University; Beijing, China; State Key Laboratory for Membrane Biology; Beijing, China; School of Life Sciences, Tsinghua University; Beijing, China; Institute of Molecular Enzymology, Soochow University, Suzhou, Jiangsu, 215123, China; Children’s Hospital, National Clinical Research Center for Child Health, Zhejiang University School of Medicine, Hangzhou, China; Department of Cell Biology, Zhejiang University School of Medicine, Hangzhou, Zhejiang, China

## Abstract

Kinesin motor proteins facilitate microtubule-based transport by converting chemical energy into mechanic forces, but this activity is autoinhibited until cargo is loaded. Regulatory mechanisms underlying this autoinhibitory conformation are not well understood. Here, we show that a NEver in mitosis Kinase NEKL-3 directly phosphorylates a flexible elbow region between two coiled coil domains connecting the motor head and tail of an intraflagellar transport kinesin, OSM-3. The phosphor dead (PD) mutation, but not phosphor mimic (PM) mutation, induce constitutive motility of OSM-3 in vitro. Using knock-in animals, we discovered that both PD and PM mutations shorten the *C. elegans* sensory cilia. The constitutively active OSM-3PD fails to enter cilia and abnormally accumulates in neurites, mimicking another hyperactive mutation, OSM-3G444E. Conversely, OSM-3PM enters cilia but moves at a reduced speed, indicating an inhibitory role of elbow phosphorylation in kinesin motility. These findings highlight the crucial role of elbow phosphorylation in regulating kinesin autoinhibition.
