## Appendix Table S1 for "Kinesin Autoinhibition Requires Elbow Phosphorylation"

### Sheet: Proteins
Checked	Master	Accession	Description	Coverage [%]	# Peptides	# PSMs	# Unique Peptides	# AAs	MW [kDa]	calc. pI	Score Sequest HT: Sequest HT	# Peptides (by Search Engine): Sequest HT	# Protein Groups
FALSE	Master Protein	ms001	OSM-3	70	78	1080	78	699	78.7	6.52	3614.42	78	1
	Checked	Confidence	Sequence	Modifications	# Protein Groups	# Proteins	# PSMs	Master Protein Accessions	# Missed Cleavages	Theo. MH+ [Da]	Confidence (by Search Engine): Sequest HT	XCorr (by Search Engine): Sequest HT
	FALSE	High	ADYERANANLDNLNPEEAAK		1	1	1	ms001	1	2218.04	High	5.34
	FALSE	High	AELQKDLESLR		1	1	5	ms001	1	1301.71	High	3.8
	FALSE	High	AFDHIFTATATTENVK		1	1	16	ms001	0	1765.88	High	6.17
	FALSE	High	ANANLDNLNPEEAAK		1	1	13	ms001	0	1583.77	High	4.47
	FALSE	High	ANANLDNLNPEEAAKK		1	1	6	ms001	1	1711.86	High	5.91
	FALSE	High	DDPLLQVYSTTQEK		1	1	8	ms001	0	1636.81	High	4.1
	FALSE	High	DDPLLQVYSTTQEK	1xPhospho [Y/S/T]	1	1	2	ms001	0	1716.77	High	2.26
	FALSE	High	DLESLRADYER		1	1	3	ms001	1	1366.66	High	2.39
	FALSE	High	DLLGADNK		1	1	4	ms001	0	845.436	High	1.97
	FALSE	High	DLLGADNKQK		1	1	4	ms001	1	1101.59	High	2.89
	FALSE	High	DLLGADNKQKLEIK		1	1	1	ms001	2	1584.9	High	3.26
	FALSE	High	DLNTTLCVGMTPNVGQVNLNAPDGAAK	1xCarbamidomethyl [C7]; 1xOxidation [M10]	1	1	1	ms001	0	2786.34	High	3.56
	FALSE	High	EAVWNEDESR		1	1	30	ms001	0	1234.53	High	3.27
	FALSE	High	EAVWNEDESRWILPEMSMSR		1	1	1	ms001	1	2465.12	High	5.5
	FALSE	High	EAVWNEDESRWILPEMSMSR	1xOxidation [M]	1	1	10	ms001	1	2481.12	High	5.2
	FALSE	High	EAVWNEDESRWILPEMSMSR	2xOxidation [M16; M18]	1	1	14	ms001	1	2497.11	High	6.02
	FALSE	High	EKDLNTTLCVGMTPNVGQVNLNAPDGAAK	1xCarbamidomethyl [C9]; 1xOxidation [M12]	1	1	1	ms001	1	3043.48	High	7.1
	FALSE	High	EQTSKAELQKDLESLR		1	1	2	ms001	2	1874.98	High	4.03
	FALSE	High	EYQEEIAR		1	1	9	ms001	0	1037.49	High	2.33
	FALSE	High	EYQEEIARLK		1	1	1	ms001	1	1278.67	High	2.5
	FALSE	High	GEYEREQTSKAELQK		1	1	1	ms001	2	1795.88	High	4.88
	FALSE	High	GFNNRHVGATLMNK		1	1	2	ms001	1	1558.79	High	5.57
	FALSE	High	GFNNRHVGATLMNKDSSR		1	1	1	ms001	2	2003.98	High	7.35
	FALSE	High	GFNNRHVGATLMNKDSSR	1xOxidation [M12]	1	1	2	ms001	2	2019.98	High	6.13
	FALSE	High	HIPYRDSKLTR		1	1	1	ms001	2	1385.76	High	2.9
	FALSE	High	HVGATLMNK		1	1	7	ms001	0	970.514	High	3.34
	FALSE	High	HVGATLMNK	1xOxidation [M7]	1	1	23	ms001	0	986.509	High	3.4
	FALSE	High	HVGATLMNKDSSR		1	1	2	ms001	1	1415.71	High	4.64
	FALSE	High	HVGATLMNKDSSR	1xOxidation [M7]	1	1	5	ms001	1	1431.7	High	4.59
	FALSE	High	KEAVWNEDESR		1	1	2	ms001	1	1362.63	High	3.66
	FALSE	High	KIQQLQDQFIGGEEAGNTQLK		1	1	25	ms001	1	2345.21	High	7.33
	FALSE	High	KIQQLQDQFIGGEEAGNTQLK	1xPhospho [T18(100)]	1	1	1	ms001	1	2425.18	High	3.29
	FALSE	High	KIQQLQDQFIGGEEAGNTQLKQK		1	1	1	ms001	2	2601.36	High	7.65
	FALSE	High	KLREEFEEAMNDLR	1xOxidation [M10]	1	1	1	ms001	2	1795.86	High	3.63
	FALSE	High	LAAALNVHK		1	1	4	ms001	0	936.563	High	3.23
	FALSE	High	LAAALNVHKDDPLLQVYSTTQEK		1	1	3	ms001	1	2554.35	High	8.24
	FALSE	High	LDAVTSQLEK		1	1	19	ms001	0	1103.59	High	3.5
	FALSE	High	LDAVTSQLEKEVK		1	1	2	ms001	1	1459.8	High	4.85
	FALSE	High	LDAVTSQLEKEVKK		1	1	1	ms001	2	1587.9	High	4.36
	FALSE	High	LDYLDTIR		1	1	2	ms001	0	1008.54	High	2.56
	FALSE	High	LDYLDTIRK		1	1	2	ms001	1	1136.63	High	2.66
	FALSE	High	LEIKEQPDR		1	1	11	ms001	1	1127.61	High	2.94
	FALSE	High	LKSMVQPGAVGVGAPAQDAFSIEEER		1	1	2	ms001	1	2686.35	High	6.39
	FALSE	High	LKSMVQPGAVGVGAPAQDAFSIEEER	1xOxidation [M4]	1	1	7	ms001	1	2702.35	High	7.19
	FALSE	High	LKSMVQPGAVGVGAPAQDAFSIEEERK	1xOxidation [M4]	1	1	2	ms001	2	2830.44	High	9.3
	FALSE	High	LLMQIMDK		1	1	4	ms001	0	991.531	High	2.54
	FALSE	High	LLMQIMDK	1xOxidation [M]	1	1	43	ms001	0	1007.53	High	2.51
	FALSE	High	LLMQIMDK	2xOxidation [M3; M6]	1	1	74	ms001	0	1023.52	High	2.55
	FALSE	High	LLMQIMDKIQPIIK	2xOxidation [M3; M6]	1	1	3	ms001	1	1715.98	High	4.56
	FALSE	High	LLMQIMDKIQPIIKK	2xOxidation [M3; M6]	1	1	2	ms001	2	1844.07	High	3.12
	FALSE	High	LLQDSLGGNTK		1	1	32	ms001	0	1145.62	High	3.16
	FALSE	High	LNLVDLAGSER		1	1	58	ms001	0	1186.64	High	3.63
	FALSE	High	LNLVDLAGSER	1xPhospho [S9(100)]	1	1	17	ms001	0	1266.61	High	3.58
	FALSE	High	LNLVDLAGSERQSK		1	1	2	ms001	1	1529.83	High	4.37
	FALSE	High	IQQLQDQFIGGEEAGNTQLK		1	1	11	ms001	0	2217.11	High	5.24
	FALSE	High	IQQLQDQFIGGEEAGNTQLKQK		1	1	1	ms001	1	2473.27	High	7.42
	FALSE	High	IQQLQDQFIGGEEAGNTQLKQKR		1	1	1	ms001	2	2629.37	High	5.54
	FALSE	High	LREEFEEAMNDLR		1	1	9	ms001	1	1651.77	High	4.39
	FALSE	High	LREEFEEAMNDLR	1xOxidation [M9]	1	1	22	ms001	1	1667.77	High	4.36
	FALSE	High	LREEFEEAMNDLRGEYER	1xOxidation [M9]	1	1	15	ms001	2	2302.04	High	3.83
	FALSE	High	LSTSKSLFPSK	1xPhospho [S4(99.7)]	1	1	4	ms001	1	1274.64	High	3.88
	FALSE	High	LTRLLQDSLGGNTK		1	1	1	ms001	1	1515.85	High	3.18
	FALSE	High	MGKLNLVDLAGSER		1	1	3	ms001	1	1502.8	High	4.65
	FALSE	High	MGKLNLVDLAGSER	1xOxidation [M1]	1	1	11	ms001	1	1518.79	High	4.6
	FALSE	High	MGKLNLVDLAGSERQSK		1	1	1	ms001	2	1845.99	High	4.81
	FALSE	High	MGKLNLVDLAGSERQSK	1xOxidation [M1]	1	1	2	ms001	2	1861.98	High	6.27
	FALSE	High	MKQLKEAETK		1	1	2	ms001	2	1205.66	High	3.65
	FALSE	High	NKPTINEDPKDALLR		1	1	13	ms001	1	1723.93	High	4.57
	FALSE	High	NKPTINEDPKDALLREYQEEIAR		1	1	4	ms001	2	2742.41	High	4.53
	FALSE	High	NIKNKPTINEDPK		1	1	1	ms001	1	1510.82	High	2.37
	FALSE	High	NIKNKPTINEDPKDALLR		1	1	2	ms001	2	2079.16	High	5
	FALSE	High	QENTLLR		1	1	3	ms001	0	873.479	High	2.11
	FALSE	High	QENTLLRSNFDDKLR	1xPhospho [S8(100)]	1	1	5	ms001	2	1928.92	High	4.23
	FALSE	High	QKLEIKEQPDR		1	1	4	ms001	2	1383.76	High	3.79
	FALSE	High	QINVINK		1	1	2	ms001	0	828.494	High	2.05
	FALSE	High	QINVINKYK		1	1	1	ms001	1	1119.65	High	2.39
	FALSE	High	SDSENLANSYFKPVK		1	1	6	ms001	0	1698.83	High	6.62
	FALSE	High	SDSENLANSYFKPVK	1xPhospho [S9(100)]	1	1	73	ms001	0	1778.8	High	6.83
	FALSE	High	SKHIPYR		1	1	1	ms001	1	900.505	High	2.41
	FALSE	High	SKHIPYRDSK		1	1	2	ms001	2	1230.66	High	2.62
	FALSE	High	SMVQPGAVGVGAPAQDAFSIEEER		1	1	34	ms001	0	2445.17	High	7.37
	FALSE	High	SMVQPGAVGVGAPAQDAFSIEEER	1xOxidation [M2]	1	1	64	ms001	0	2461.17	High	8.08
	FALSE	High	SMVQPGAVGVGAPAQDAFSIEEERK		1	1	7	ms001	1	2573.27	High	7.15
	FALSE	High	SMVQPGAVGVGAPAQDAFSIEEERK	1xOxidation [M2]	1	1	25	ms001	1	2589.26	High	7.28
	FALSE	High	SMVQPGAVGVGAPAQDAFSIEEERKK		1	1	2	ms001	2	2701.36	High	6.63
	FALSE	High	SMVQPGAVGVGAPAQDAFSIEEERKK	1xOxidation [M2]	1	1	4	ms001	2	2717.36	High	7.13
	FALSE	High	SNFDDKLR		1	1	16	ms001	1	994.495	High	3.52
	FALSE	High	SNFDDKLRER		1	1	2	ms001	2	1279.64	High	2.81
	FALSE	High	TFSMQGIETIPAQR		1	1	10	ms001	0	1578.79	High	4.48
	FALSE	High	TFSMQGIETIPAQR	1xOxidation [M4]	1	1	49	ms001	0	1594.79	High	4.59
	FALSE	High	TFSMQGIETIPAQR	1xPhospho [T/S]	1	1	2	ms001	0	1658.76	High	2.5
	FALSE	High	TFSMQGIETIPAQR	1xOxidation [M4]; 1xPhospho [T1(100)]	1	1	1	ms001	0	1674.76	High	1.97
	FALSE	High	TFSMQGIETIPAQRGVIPR		1	1	1	ms001	1	2101.12	High	4.08
	FALSE	High	TFSMQGIETIPAQRGVIPR	1xOxidation [M4]	1	1	1	ms001	1	2117.12	High	3.9
	FALSE	High	TGATGDRLKEATK		1	1	4	ms001	2	1347.72	High	4.04
	FALSE	High	TILPLANNGYMQEPAR		1	1	4	ms001	0	1787.91	High	4.7
	FALSE	High	TILPLANNGYMQEPAR	1xOxidation [M11]	1	1	3	ms001	0	1803.91	High	3.94
	FALSE	High	TILPLANNGYMQEPARQENTLLR		1	1	1	ms001	1	2642.37	High	3.17
	FALSE	High	TILPLANNGYMQEPARQENTLLR	1xOxidation [M11]	1	1	1	ms001	1	2658.37	High	3.85
	FALSE	High	TIMIACVSPSSDNYDETLSTLR	1xCarbamidomethyl [C6]	1	1	4	ms001	0	2473.16	High	5.64
	FALSE	High	TIMIACVSPSSDNYDETLSTLR	1xCarbamidomethyl [C6]; 1xOxidation [M3]	1	1	4	ms001	0	2489.15	High	6.71
	FALSE	High	TIMIACVSPSSDNYDETLSTLR	1xCarbamidomethyl [C6]; 1xOxidation [M3]; 1xPhospho [S8(100)]	1	1	1	ms001	0	2569.12	High	4.37
	FALSE	High	TPTFDGLVNGVVYTDALYER		1	1	1	ms001	0	2230.1	High	5.47
	FALSE	High	WILPEMSMSR		1	1	6	ms001	0	1249.61	High	2.62
	FALSE	High	WILPEMSMSR	1xOxidation [M]	1	1	66	ms001	0	1265.6	High	2.54
	FALSE	High	WILPEMSMSR	2xOxidation [M6; M8]	1	1	37	ms001	0	1281.6	High	2.43
	FALSE	High	WILPEMSMSR	1xOxidation [M]; 1xPhospho [S]	1	1	11	ms001	0	1345.57	High	2.29
	FALSE	High	WILPEMSMSR	2xOxidation [M6; M8]; 1xPhospho [S]	1	1	23	ms001	0	1361.56	High	2.38
